# Strigolactones are involved in enhancing iron uptake in maize

**DOI:** 10.1101/2024.10.29.620872

**Authors:** Stavroula Fili, Jiahn-Chou Guan, Karen E. Koch, Elsbeth L. Walker

**Affiliations:** Biology Department, University of Massachusetts, Amherst; Plant Biology Graduate Program, University of Massachusetts, Amherst; Horticultural Sciences Department, University of Florida, Gainesville, Florida 32611, U.S.A; Plant Molecular Biology Program, University of Florida, Gainesville. Florida 32611, U.S.A; Genetics Institute, University of Florida, Gainesville, Florida, 32610, U.S.A

## Abstract

Strigolactones are plant hormones with roles in a wide range of signaling and developmental processes. A yellow-striped maize mutant, (*inter<u>v</u>einal <u>y</u>ellow*) *ivy*, was determined to have low iron in tissues under normal growth conditions. The gene underlying the *ivy* mutation was mapped and identified as *ZmCCD8*, a key enzyme in the biosynthesis of strigolactones. Under iron-replete conditions, comparison of the transcriptomes of wild-type plants and maize *ccd8* mutants revealed suppression of several iron-regulated genes in *ccd8*. These genes are normally up-regulated during iron deficiency and include the key iron-regulated transcription factor *IRO2* as well as genes involved in the biosynthesis of iron chelators and transporters. External supply of synthetic strigolactone to *ivy* mutants alleviated chlorosis and returned iron-regulated gene expression to wild-type levels. In iron limited conditions, iron-regulated gene expression in *ccd8* mutants responded normally, indicating that strigolactones are not required for response to externally imposed iron deficiency. However, they are required for basal expression of iron-regulated genes when adequate iron is available, highlighting a distinction between iron homeostasis during normal growth, and the iron deficiency response triggered by the lack of external available iron. The connection between strigolactones and iron homeostasis is not limited to maize, as Arabidopsis *ccd8* mutants also show strong chlorosis when grown on medium with moderate levels of iron. This previously unappreciated role may have implications for the use of strigolactones in agricultural contexts.
