## Supplemental Data Table 1 for "Strigolactones are involved in enhancing iron uptake in maize"

### Sheet: Information
Supplemental data 1: Lists of iron-regulated genes generated by RNA-seq analysis of plants growing under +Fe, –Fe and ±Fe.
Comparisons	Corresponding conditions	Tissue
NoFeR_vs_FeR	–Fe vs +Fe	Whole roots
ReFeR_vs_NoFeR	±Fe vs –Fe	Whole roots
ReFeR_vs_FeR	±Fe vs +Fe	Whole roots
NoFeS_vs_FeS	–Fe vs +Fe	Whole shoots
ReFeS_vs_NoFeS	±Fe vs –Fe	Whole shoots
ReFeS_vs_FeS	±Fe vs +Fe	Whole shoots
Column	Meaning
Log2FC	Log fold change
Padj	Benjamini-Hochberg (BH) adjusted p-value (FDR)
Function	Gene information, if available
Response to resupply	Gene expression behavior in response to iron resupply after imposed deficieny

### Sheet: Roots
Gene ID (B73v5)	NoFeR_vs_FeR		ReFeR_vs_NoFeR		ReFeR_vs_FeR		Function	Response to resupply
	Log2FC	Padj	Log2FC	Padj	Log2FC	Padj
Zm00001eb150670	4.24462	4.81341e-104	-4.25299	1.00155e-98	N/A	N/A	F-box family protein	Fast-responding, fully
Zm00001eb250350	4.13458	3.06998e-204	-2.4219	4.76267e-47	0.971061	6.38029e-07	almt8 - aluminum-activated malate transporter homolog8	Fast-responding, partially
Zm00001eb372830	3.77489	4.43406e-228	-2.98077	2.9466e-111	0.586384	0.00504189	23.6 kDa heat shock protein mitochondrial	Fast-responding, partially
Zm00001eb393560	3.67911	6.9471e-246	-3.17633	3.06957e-192	0.455801	0.0265674	Protein of unknown function (DUF1230)	Fast-responding, partially
Zm00001eb300940	3.49418	1.75346e-56	N/A	N/A	N/A	N/A	cchh7 - Cys2His2 Zinc Finger7
Zm00001eb324410	3.24584	7.53727e-91	-2.77151	4.56933e-49	N/A	N/A	Internal alternative NAD(P)H-ubiquinone oxidoreductase A1 mitochondrial	Fast-responding, fully
Zm00001eb068210	3.08823	3.83104e-121	-2.32881	1.00967e-48	0.600142	0.000580502	Peroxidase 52	Fast-responding, partially
Zm00001eb140680	2.79094	1.00769e-142	-1.27695	3.24124e-20	1.28353	2.7332e-20	Transcription factor ZmIRO2;1/ ZmbHLH126/ ORG3/ Ortholog of OsIRO2	Fast-responding, partially
Zm00001eb057440	2.60244	2.13035e-110	-2.361	6.23192e-60	N/A	N/A	gsht1; glutathione transporter1/ ortholog of AtOPT3	Fast-responding, fully
Zm00001eb388390	2.54968	1.16027e-31	-1.50783	7.50609e-11	0.649559	0.0023651	Zinc finger protein WIP2	Fast-responding, fully
Zm00001eb004150	2.48132	2.08369e-28	N/A	N/A	N/A	N/A	hagtf1 - GNAT-transcription factor 1
Zm00001eb083620	2.42199	4.62253e-82	-1.37523	1.15156e-25	1.08265	5.71451e-37	lbp1 - lipid binding protein1	Fast-responding, partially
Zm00001eb046570	2.39449	9.08881e-28	N/A	N/A	N/A	N/A	GDSL esterase/lipase LTL1
Zm00001eb002010	2.30777	5.56644e-34	-1.95399	2.40098e-20	N/A	N/A	DNA binding protein	Fast-responding, fully
Zm00001eb043960	2.29144	3.3656e-74	-1.98732	1.08183e-55	N/A	N/A	Monocopper oxidase-like protein SKU5	Fast-responding, fully
Zm00001eb235180	2.16734	5.00219e-29	-2.21973	3.89357e-37	N/A	N/A	hypothetical protein	Fast-responding, fully
Zm00001eb024180	2.15058	4.26786e-66	-1.84299	3.05979e-35	0.276708	0.0147962	Haloacid dehalogenase-like hydrolase domain-containing protein Sgpp	Fast-responding, fully
Zm00001eb193940	2.02084	1.4527e-31	-2.42791	2.46498e-89	N/A	N/A	23.6 kDa heat shock protein mitochondrial	Fast-responding, fully
Zm00001eb198360	2.00586	1.78728e-56	-1.59234	4.26626e-40	0.407504	0.0315758	Putative calcium-dependent protein kinase family protein	Fast-responding, fully
Zm00001eb190090	2.00414	8.97714e-18	-0.735919	0.0162205	N/A	N/A	Probable aspartyl protease
Zm00001eb158040	2.00303	2.35865e-111	-2.1121	8.39338e-131	N/A	N/A	Probable plastid-lipid-associated protein 14 chloroplastic	Fast-responding, fully
Zm00001eb338220	2.00136	5.00219e-29	-1.73506	2.24651e-22	N/A	N/A	Peroxidase 68
Zm00001eb314230	1.98969	3.86331e-31	-1.83688	5.312e-22	N/A	N/A	Protein GAMETE EXPRESSED 1	Fast-responding, fully
Zm00001eb278000	1.96334	3.22757e-17	-1.72854	1.07195e-12	N/A	N/A	hypothetical protein	Fast-responding, fully
Zm00001eb064490	1.95978	2.20672e-48	-0.947528	4.78803e-10	0.859897	1.41744e-07	Nucleotide-diphospho-sugar transferase family protein	Fast-responding, fully
Zm00001eb254960	1.91616	2.80538e-29	-1.08271	2.70646e-10	0.775121	1.69883e-05	Laccase-14
Zm00001eb146390	1.91002	3.17028e-79	-1.47105	2.97178e-52	0.42876	0.00140273	Major facilitator superfamily protein	Fast-responding, fully
Zm00001eb065410	1.9099	9.55763e-37	-1.52882	3.45216e-16	N/A	N/A	Regulatory protein NPR3	Fast-responding, fully
Zm00001eb108190	1.90336	1.2652e-17	-1.13387	9.06067e-07	0.599487	0.0118257	Transcription factor bHLH147/ Ortholog of AtRSL2 AT4G33880 (ROOT HAIR DEFECTIVE 6-LIKE 2)	Fast-responding, fully
Zm00001eb069310	1.85506	1.53339e-22	N/A	N/A	2.12633	1.49902e-43	Wound-responsive family protein	Fast-responding, fully
Zm00001eb185260	1.8342	1.75261e-38	-1.56322	1.11598e-24	N/A	N/A	pal4 - phenylalanine ammonia lyase4	Non-responding
Zm00001eb392630	1.83014	1.69983e-31	-0.925323	2.77585e-08	0.874701	2.80078e-09	cep9 - C-terminally encoded peptide9	Fast-responding, fully
Zm00001eb196180	1.81869	4.59869e-26	-1.87108	1.54717e-28	N/A	N/A	tom2;transporter of mugineic acid2/ Probable peptide/nitrate transporter
Zm00001eb368070	1.81592	2.28851e-24	-1.70999	6.28662e-22	N/A	N/A	Zinc finger protein ZAT11	Fast-responding, fully
Zm00001eb372060	1.81368	5.89086e-15	-1.28194	7.77386e-07	0.535448	0.0233121	hypothetical protein	Fast-responding, fully
Zm00001eb275400	1.81048	2.38475e-20	-1.36758	1.13166e-11	N/A	N/A	Ubiquitin system component Cue protein	Fast-responding, fully
Zm00001eb260810	1.80665	6.39724e-34	-1.12549	1.24842e-12	0.550593	0.0139231	hypothetical protein	Fast-responding, fully
Zm00001eb188960	1.80006	1.20885e-77	-1.09355	3.10146e-15	0.592785	5.04207e-05	Phosphoribosyltransferase family protein	Fast-responding, fully
Zm00001eb160900	1.79995	2.45805e-15	-1.91251	1.29832e-18	N/A	N/A	hypothetical protein	Fast-responding, fully
Zm00001eb074080	1.79944	2.75809e-31	-2.17625	6.48134e-58	N/A	N/A	Prolyl oligopeptidase family protein	Fast-responding, fully
GRMZM2G106511	1.78437	4.3435e-15	0.652162	0.0478396	2.4805	6.95116e-50	hypothetical protein	Fast-responding, fully
Zm00001eb369530	1.76599	1.56886e-42	-1.13015	7.01449e-20	0.59274	0.000302427	hypothetical protein	Non-responding
Zm00001eb364870	1.76391	1.16635e-22	-1.4032	6.58232e-26	N/A	N/A	DUF506 family protein	Fast-responding, fully
Zm00001eb369830	1.73638	2.48681e-13	-1.11471	4.41745e-05	N/A	N/A	External alternative NAD(P)H-ubiquinone oxidoreductase B4 mitochondrial	Fast-responding, fully
Zm00001eb341000	1.72729	5.72856e-33	-1.38197	1.73074e-39	N/A	N/A	hypothetical protein	Fast-responding, fully
Zm00001eb433630	1.71586	3.82376e-20	-0.890924	0.000867799	N/A	N/A	Endoglucanase 5	Fast-responding, fully
Zm00001eb046090	1.69518	2.33583e-13	N/A	N/A	N/A	N/A	hypothetical protein
Zm00001eb172600	1.6945	1.07286e-12	-1.46367	2.58899e-08	N/A	N/A	hypothetical protein
Zm00001eb249020	1.68733	1.61463e-78	-1.08038	2.52827e-17	0.515941	0.000372764	ys1 - yellow stripe1	Fast-responding, fully
Zm00001eb386740	1.6339	6.04619e-13	-0.719832	0.0233514	N/A	N/A	ATPase 8 plasma membrane-type	Fast-responding, fully
Zm00001eb030440	1.62813	2.40329e-42	-1.20256	2.41407e-24	0.418559	0.00486685	adenine phosphoribosyl transferase 1
Zm00001eb135800	1.61046	1.12345e-47	-1.23058	2.7809e-20	N/A	N/A	Homocysteine S-methyltransferase 3	Fast-responding, fully
Zm00001eb207660	1.59272	2.95735e-11	N/A	N/A	1.13148	9.74709e-10	Wound induced protein	Fast-responding, fully
Zm00001eb133440	1.59077	2.66642e-27	-1.19031	9.03128e-12	N/A	N/A	tom1; transporter of mugineic acid1; yellow stripe3	Non-responding
Zm00001eb137370	1.57972	5.33552e-11	N/A	N/A	1.53638	4.5941e-18	jasmonate-induced protein putative expressed	Fast-responding, fully
Zm00001eb036610	1.56363	2.45166e-54	-1.11673	2.84157e-20	0.409742	0.00167067	mic1/ mtn1; methylthioadenosine nucleosidase/ 15'-methylthioadenosine/S-adenosylhomocysteine nucleosidase 2	Non-responding
Zm00001eb321880	1.55143	9.66816e-14	-0.877662	0.00160204	N/A	N/A	Peroxidase 7	Fast-responding, fully
Zm00001eb292980	1.54623	4.23409e-20	N/A	N/A	1.20112	1.3952e-17	Seed specific protein Bn15D17A
Zm00001eb252660	1.53833	2.0245e-45	-1.13771	8.48899e-28	0.397936	0.0023651	Ribose-phosphate pyrophosphokinase 4	Non-responding
Zm00001eb294910	1.52753	1.61809e-10	-2.02899	3.02063e-21	N/A	N/A	Putative WAK receptor-like protein kinase family protein	Fast-responding, fully
Zm00001eb328780	1.52149	5.5829e-15	-1.16726	1.52619e-07	N/A	N/A	px17 - peroxidase17	Fast-responding
Zm00001eb393650	1.5177	1.70389e-10	-0.993377	0.000144877	N/A	N/A	Expansin-A7	Fast-responding, fully
Zm00001eb099010	1.50173	6.28499e-30	-0.931886	4.53011e-12	0.52586	0.00241762	AN17	Fast-responding, fully
Zm00001eb077640	1.49952	7.51722e-21	-1.36177	1.78087e-15	N/A	N/A	(THA1) threonine aldolase 1	Fast-responding, fully
Zm00001eb333000	1.4828	1.87649e-35	-1.53151	6.49969e-31	N/A	N/A	Peroxidase 24	Fast-responding, fully
Zm00001eb059310	1.48102	8.41932e-24	-1.23668	2.37587e-13	N/A	N/A	Mitochondrial import inner membrane translocase subunit TIM14	Fast-responding, fully
Zm00001eb382240	1.46306	1.37509e-54	N/A	N/A	0.449259	0.000175127	Formate dehydrogenase chloroplastic/mitochondrial	Fast-responding, fully
Zm00001eb322710	1.45249	3.06776e-21	-1.31028	2.38212e-15	N/A	N/A	hypothetical protein
Zm00001eb258350	1.44593	1.24237e-11	N/A	N/A	0.915774	4.24458e-06	ppck1;phosphoenolpyruvate carboxylase kinase1	Fast-responding, fully
Zm00001eb000900	1.4319	3.66315e-10	0.534967	0.0373582	1.62544	1.13505e-20	NADP-specific glutamate dehydrogenase
GRMZM2G035599	1.42504	6.20612e-67	-0.947701	9.17582e-19	0.425677	0.00169594	rpi1 - ribose 5-phosphate isomerase1	Non-responding
Zm00001eb396280	1.42294	2.0183e-39	-0.840189	7.45419e-12	0.541033	5.81853e-05	nas10 - nicotianamine synthase 10	Fast-responding, fully
Zm00001eb085690	1.4196	3.07063e-37	-1.29557	2.81742e-29	N/A	N/A	FIT1;2 Transcription factor bHLH101/ FER-LIKE IRON DEFICIENCY-INDUCED TRANSCRIPTION FACTOR (FIT)
Zm00001eb009890	1.41546	4.75169e-31	-1.30549	1.11086e-21	N/A	N/A	Putative metal tolerance protein C3	Fast-responding, fully
GRMZM2G470103	1.4121	1.50318e-23	-1.07629	1.9849e-12	N/A	N/A	hypothetical protein	Fast-responding, fully
Zm00001eb324150	1.40598	1.79813e-10	0.604419	0.0492686	1.37297	4.47529e-14	Uncharacterized protein	Fast-responding, fully
Zm00001eb361680	1.39267	3.37919e-09	-0.955246	0.000204556	N/A	N/A	Putative MYB DNA-binding domain superfamily protein	Non-responding
Zm00001eb314710	1.3892	7.54572e-39	-0.986181	4.71908e-17	0.380696	0.00656816	Asparate aminotransferase	Fast-responding, fully
Zm00001eb288360	1.38483	4.69708e-17	-0.940224	2.05009e-09	N/A	N/A	NAC domain containing protein 32	Fast-responding, fully
Zm00001eb340550	1.37503	2.89055e-08	N/A	N/A	2.89411	3.73662e-94	sequence-specific DNA binding transcription factors	Fast-responding, fully
Zm00001eb295790	1.3727	3.56177e-13	N/A	N/A	0.711123	0.000809133	Expressed protein; protein	Non-responding
Zm00001eb373370	1.36514	7.3386e-09	-0.886136	0.00192082	N/A	N/A	ereb217 - AP2-EREBP-transcription factor 217
Zm00001eb248070	1.35592	3.43889e-37	-0.910715	6.20715e-15	0.428446	0.000327668	Replication protein A 32 kDa subunit A
Zm00001eb137930	1.35349	1.49042e-15	-1.37671	1.96321e-10	N/A	N/A	Protein DOWNY MILDEW RESISTANCE 6
Zm00001eb071890	1.34616	7.32976e-22	-1.2061	1.78014e-14	N/A	N/A	aox2;alternative oxidase2	Fast-responding, fully
Zm00001eb228600	1.34404	8.80213e-21	-0.580199	0.000931118	0.687599	2.24562e-05	Ser/Thr-rich protein T10 in DGCR region	Fast-responding, fully
Zm00001eb396280	1.34197	1.69539e-34	-0.851438	7.95495e-12	0.458567	0.000894462	nas10 - nicotianamine synthase 10
Zm00001eb014700	1.34093	1.68881e-56	-0.789084	6.03699e-09	0.471025	0.00105866	nas2 - nicotianamine synthase 2
Zm00001eb121190	1.34003	1.66047e-17	N/A	N/A	1.31344	2.10358e-19	acs1;1-aminocyclopropane-1-carboxylate synthase1:
Zm00001eb030780	1.33946	5.42471e-15	-1.14744	6.74675e-09	N/A	N/A	RING-H2 finger protein ATL65	Non-responding
Zm00001eb133440	1.32577	3.18283e-09	-0.983348	0.000127177	N/A	N/A	tom1; transporter of mugineic acid1; yellow stripe3	Fast-responding, fully
Zm00001eb423710	1.32205	6.68203e-11	-1.34678	1.74469e-15	N/A	N/A	Zinc finger, FYVE/PHD-type domain containing protein	Fast-responding, fully
Zm00001eb014700	1.32194	8.66047e-59	-0.759232	3.92328e-09	0.492381	0.000153923	nas2;nicotianamine synthase2/ nas9;nicotianamine synthase9	Fast-responding, fully
Zm00001eb236270	1.3213	1.75346e-56	-0.909195	1.89478e-12	N/A	N/A	Probable copper-transporting ATPase HMA5
Zm00001eb418060	1.31513	3.25149e-61	-1.02318	1.84476e-30	0.492381	0.000153923	gst2;glutathione S-transferase2: safener-induced; heterodimer; 2 map sites have been reported on chr 8 and 10	Fast-responding, fully
Zm00001eb188630	1.31305	9.81979e-22	-1.20286	5.94878e-12	N/A	N/A	Plant-specific domain TIGR01570 family protein	Fast-responding, fully
Zm00001eb069350	1.31188	8.68974e-08	N/A	N/A	1.8297	2.01609e-27	Diacylglycerol kinase (DAG kinase)	Fast-responding, fully
Zm00001eb035880	1.30883	2.9501e-08	-1.13139	5.33542e-08	N/A	N/A	BRCT domain containing protein	Non-responding
Zm00001eb360580	1.30163	1.83091e-36	-1.25746	3.68779e-42	N/A	N/A	Putative zinc finger protein	Fast-responding, fully
Zm00001eb379210	1.30127	1.61611e-07	-0.73853	0.0133671	N/A	N/A	Expansin-A7	Fast-responding, fully
Zm00001eb022380	1.29632	4.58055e-12	-1.23382	1.91297e-25	N/A	N/A	Protein EXORDIUM-like 5
Zm00001eb074530	1.29275	5.06619e-16	-1.43028	1.36448e-25	N/A	N/A	Pectinesterase	Fast-responding, fully
Zm00001eb390560	1.28855	8.4242e-08	N/A	N/A	0.603981	0.0122888	nactf135 - NAC-transcription factor 135	Fast-responding, fully
Zm00001eb396280	1.28695	7.40167e-43	-0.773144	9.30924e-11	0.462807	0.000937761	nas10;nicotianamine synthase10
Zm00001eb069320	1.28655	6.84982e-13	N/A	N/A	1.50621	8.59321e-25	Wound induced protein
Zm00001eb161140	1.28271	3.09626e-08	-0.704745	0.00394404	N/A	N/A	Membrane protein	Non-responding
Zm00001eb265890	1.28175	4.99978e-11	N/A	N/A	0.513888	0.0488694	Dirigent protein
Zm00001eb168430	1.28054	1.61202e-26	-0.931244	9.48404e-17	0.345966	0.0488694	Methylthioribose-1-phosphate isomerase
Zm00001eb294620	1.27561	1.73968e-14	-1.17958	2.02942e-18	N/A	N/A	Putative MAPKKK family protein kinase
Zm00001eb396230	1.27468	1.22281e-36	-0.703188	1.36187e-08	0.524386	7.5087e-05	nas10 - nicotianamine synthase10/ nas1- nicotianamine synthase1	Fast-responding, fully
Zm00001eb400560	1.27412	1.15497e-30	-1.24141	1.50573e-43	N/A	N/A	Metal transporter Nramp3
Zm00001eb390690	1.2726	4.64169e-08	N/A	N/A	N/A	N/A	Peroxidase 44	Fast-responding, fully
Zm00001eb155470	1.27195	1.52407e-08	-1.23858	5.23885e-09	N/A	N/A	plant/F18B13-26 protein
Zm00001eb387770	1.26721	2.25605e-25	-1.35126	5.04699e-26	N/A	N/A	Glucomannan 4-beta-mannosyltransferase 2	Fast-responding, fully
Zm00001eb300250	1.26555	5.4817e-39	-1.08095	4.79845e-25	N/A	N/A	FAD-dependent oxidoreductase family protein	Fast-responding, fully
Zm00001eb169620	1.26366	5.40054e-26	-0.8456	1.12921e-13	0.407809	0.00986417	Probable bifunctional methylthioribulose-1-phosphate dehydratase/enolase-phosphatase E1	Fast-responding, fully
Zm00001eb090690	1.26339	1.44248e-07	-1.12583	1.86457e-11	N/A	N/A	hypothetical protein
Zm00001eb353230	1.26095	2.7469e-07	N/A	N/A	1.28456	2.50785e-16	Seed specific protein Bn15D17A	Fast-responding, fully
Zm00001eb214410	1.26084	3.3044e-12	-1.05613	3.40863e-08	N/A	N/A	ben1 - bentazon resistance1	Non-responding
Zm00001eb285970	1.24153	4.34469e-07	-1.13741	4.14437e-05	N/A	N/A	Putative MATE efflux family protein	Fast-responding, fully
Zm00001eb366570	1.23414	1.51418e-07	N/A	N/A	N/A	N/A	Protein NRT1/ PTR FAMILY 5.10	Fast-responding, fully
Zm00001eb042870	1.23311	2.86961e-15	-1.43724	2.04662e-18	N/A	N/A	UDP-glucosyl transferase 73D1
Zm00001eb242010	1.22636	2.10521e-09	-0.719024	0.00956069	N/A	N/A	Phosphatidylinositol/phosphatidylcholine transfer protein SFH10	Fast-responding, fully
Zm00001eb205350	1.222	4.6561e-21	-0.814478	6.78546e-13	0.400705	0.0274872	ABC transporter A family member 7
Zm00001eb203230	1.22015	3.48859e-33	-0.822525	3.13747e-21	0.393632	0.0025344	naat1;nicotianamine aminotransferase1/ ortholog of OsNAAT1
Zm00001eb305200	1.21139	1.19609e-13	N/A	N/A	0.611959	0.00131919	Putative lipid-transfer protein DIR1
Zm00001eb240650	1.20801	2.64228e-57	-0.910913	8.11524e-22	0.270913	0.0457928	Tyrosine aminotransferase
Zm00001eb396110	1.2071	1.51663e-40	-0.720692	6.57645e-09	0.436952	0.00121143	nas6 - nicotianamine synthase6	Fast-responding, fully
Zm00001eb022730	1.20135	3.73621e-07	-0.794822	0.0020277	N/A	N/A	Pollen Ole e 1 allergen and extensin family protein	Fast-responding, fully
Zm00001eb354640	1.19426	1.64474e-38	-0.809108	1.43295e-14	0.364526	0.00221936	S-adenosylmethionine synthase
Zm00001eb010040	1.18725	1.79396e-50	-0.839206	4.17992e-19	0.327267	0.00301918	dmas1 - deoxymugineic acid synthase/ NAD(P)-linked oxidoreductase superfamily protein	Fast-responding, fully
Zm00001eb002350	1.18605	4.7824e-07	-1.34987	2.81227e-07	N/A	N/A	Transcription factor bHLH52/ bHLH49/ Ortholog of AT2G34820	Fast-responding, fully
Zm00001eb004660	1.18531	2.69258e-21	-0.85493	5.74e-12	N/A	N/A	12-dihydroxy-3-keto-5-methylthiopentene dioxygenase 3	Fast-responding, fully
Zm00001eb290160	1.17824	2.61749e-26	-1.10066	5.80276e-15	N/A	N/A	Zinc transporter 3	Fast-responding, fully
Zm00001eb267570	1.17524	4.83361e-06	-1.13712	3.38655e-05	N/A	N/A	zp15;zein protein	Fast-responding, fully
Zm00001eb333200	1.17345	5.1216e-06	N/A	N/A	1.9292	2.1769e-28	Uncharacterized protein	Fast-responding, fully
Zm00001eb084820	1.1724	5.25442e-16	-0.790483	0.000420391	N/A	N/A	ereb131 - AP2-EREBP-transcription factor 131	Fast-responding
Zm00001eb108330	1.16523	3.15651e-10	-1.16093	6.05068e-15	N/A	N/A	Indole-3-acetic acid amido synthetase	Non-responding
Zm00001eb162660	1.16374	2.51862e-07	-0.689194	0.0223389	N/A	N/A	LysM domain receptor-like kinase 3	Fast-responding, fully
Zm00001eb391650	1.16222	8.08145e-11	N/A	N/A	0.538669	0.0372776	Bifunctional inhibitor/lipid-transfer protein/seed storage 2S albumin superfamily protein	Fast-responding, fully
Zm00001eb399340	1.15906	1.39719e-15	-0.94603	4.18581e-09	N/A	N/A	Probable inactive poly [ADP-ribose] polymerase SRO1	Fast-responding, fully
Zm00001eb113920	1.15721	1.25049e-15	-0.612052	8.1439e-05	0.537092	0.000211424	tat1 - tyrosine aminotransferase homolog1
Zm00001eb032680	1.15088	2.54862e-10	N/A	N/A	0.890076	2.31162e-06	Transcription factor bHLH115/ bHLH78/ Ortholog of AT4G37850
Zm00001eb396230	1.14908	1.04658e-07	-0.63081	0.0158747	N/A	N/A	nas1;nicotianamine synthase1
Zm00001eb351050	1.1489	7.09729e-06	-1.28039	2.93392e-07	N/A	N/A	hypothetical protein	Fast-responding, fully
Zm00001eb062560	1.13557	1.87371e-09	-0.909335	2.64618e-08	N/A	N/A	ZFP16-2	Fast-responding, fully
Zm00001eb396110	1.13456	4.73006e-35	-0.650684	8.34781e-08	0.447854	0.0001681	nas6;nicotianamine synthase6
Zm00001eb123470	1.13331	9.5894e-06	-0.667067	0.0343504	N/A	N/A	Pollen Ole e 1 allergen and extensin family protein	Fast-responding, fully
Zm00001eb267010	1.133	2.1771e-07	N/A	N/A	N/A	N/A	Subtilisin-chymotrypsin inhibitor CI-1B	Fast-responding, fully
Zm00001eb277370	1.13077	1.5736e-13	-1.28562	9.72121e-16	N/A	N/A	Zinc transporter 4	Fast-responding, fully
Zm00001eb288100	1.12938	1.04977e-13	-0.984546	4.23232e-26	N/A	N/A	gst41;glutathione transferase41:
Zm00001eb292260	1.12894	2.76241e-17	-0.532925	0.000339141	0.554592	0.000437529	GDSL esterase/lipase
Zm00001eb231210	1.12141	2.57107e-19	N/A	N/A	0.975724	5.17574e-17	Metal transporter Nramp6
Zm00001eb362510	1.11428	9.71733e-06	-3.25841	3.08438e-93	N/A	N/A	chao2 - chlorophyllide a oxygenase2	Fast-responding, fully
Zm00001eb160900	1.11375	4.40959e-06	-1.07146	0.000117744	N/A	N/A	hypothetical protein
Zm00001eb218680	1.10713	1.10748e-05	-1.43672	5.37785e-08	N/A	N/A	nced9;nine-cis-epoxycarotenoid dioxygenase9:
Zm00001eb058070	1.10681	2.49273e-08	-0.757514	0.00041748	N/A	N/A	cyp33 - cytochrome P450 CYP81A39
Zm00001eb383440	1.10196	1.93027e-16	-0.622329	1.60245e-05	N/A	N/A	E3 ubiquitin-protein ligase ATL41	Fast-responding, overshooting
Zm00001eb135270	1.07971	3.93569e-05	0.560371	0.0064906	N/A	N/A	Expressed protein; Os12g0594800 protein	Fast-responding, fully
Zm00001eb131290	1.07408	1.58245e-06	-1.10091	3.81605e-07	N/A	N/A	Exocyst complex component 7	Fast-responding, fully
Zm00001eb002740	1.06891	3.60264e-25	-0.737615	2.78603e-10	0.312465	0.0358205	Serine acetyltransferase 4
Zm00001eb196580	1.06284	1.06216e-05	-0.824515	0.0014764	N/A	N/A	Disease resistance protein RPM1
Zm00001eb195880	1.06271	4.13856e-20	-0.762968	2.13605e-07	N/A	N/A	Putative inositol polyphosphate phosphatase (Synaptogenin-like) family protein
Zm00001eb018460	1.06232	7.32976e-22	-1.52017	2.34991e-40	-0.430353	0.00517857	Transcription factor IRO3/ bHLH47/ bHLH185/ Ortholog of OsIRO3/ Ortholog of AtPYE	Fast-responding, fully
Zm00001eb410380	1.05946	6.53388e-05	0.736666	0.0196503	2.04724	1.54632e-32	Respiratory burst oxidase homolog protein B
Zm00001eb293570	1.05151	1.34597e-05	-1.49592	2.14348e-15	N/A	N/A	oxidative stress 3
Zm00001eb310560	1.0487	8.60449e-27	-0.589751	0.000601402	N/A	N/A	FLG22-INDUCED RECEPTOR-LIKE KINASE 1, FRK1, SE- NESCENCE-INDUCED RECEPTOR-LIKE KINASE, SIRK
Zm00001eb395020	1.04862	2.63969e-05	-0.911483	0.000682722	N/A	N/A	Putative RING zinc finger domain superfamily protein	Fast-responding, fully
Zm00001eb109380	1.04502	3.81301e-05	N/A	N/A	N/A	N/A	Formate dehydrogenase, mitochondrial	Non-responding
Zm00001eb203620	1.04354	4.33679e-06	N/A	N/A	N/A	N/A	Probable xyloglucan endotransglucosylase/hydrolase protein 26	Fast-responding, fully
Zm00001eb400840	1.04247	9.32108e-05	-1.04257	0.00022592	N/A	N/A	Expressed protein; protein
Zm00001eb399860	1.03988	1.89596e-23	-0.519507	0.0012735	0.446183	0.00968486	gln3 - glutamine synthetase3
Zm00001eb055380	1.036	0.00010332	-0.736658	0.0157561	N/A	N/A	hypothetical protein, pseudogene?
Zm00001eb238740	1.03481	5.17819e-05	N/A	N/A	N/A	N/A	Peroxidase superfamily protein
Zm00001eb025100	1.03174	4.50847e-05	N/A	N/A	N/A	N/A	rth6;roothairless6; encodes a D-type cellulose synthase	Fast-responding, fully
Zm00001eb004650	1.02681	1.74496e-12	-0.804008	1.17731e-06	N/A	N/A	EPIDERMAL PATTERNING FACTOR-like protein 4
Zm00001eb238670	1.02463	1.7529e-24	-0.668768	1.3124e-09	0.343392	0.00510092	pep2;phosphoenolpyruvate carboxylase2, encodes C3 enzyme
Zm00001eb151430	1.01993	0.000136096	-0.818699	0.00458557	N/A	N/A	External alternative NAD(P)H-ubiquinone oxidoreductase B4 mitochondrial
Zm00001eb201290	1.01563	1.02061e-20	-0.846744	6.99819e-15	N/A	N/A	NAC domain-containing protein 2
Zm00001eb193370	1.01313	6.52235e-18	-0.713305	6.63722e-14	N/A	N/A	Probable tyrosine-protein phosphatase
Zm00001eb007640	1.01245	0.00015757	-0.816743	0.00742581	N/A	N/A	Cyclin-D5-1
Zm00001eb387070	1.01207	6.72313e-12	-0.613118	0.00073212	N/A	N/A	Bifunctional inhibitor/lipid-transfer protein/seed storage 2S albumin superfamily protein
Zm00001eb365040	1.00675	6.07761e-11	N/A	N/A	N/A	N/A	hypothetical protein
Zm00001eb419390	1.00555	1.26184e-08	-0.64325	0.0487552	N/A	N/A	Bowman-Birk type trypsin inhibitor
Zm00001eb072660	1.00424	8.08322e-07	N/A	N/A	1.02396	8.04961e-10	flz7 - FCS-like zinc finger7
Zm00001eb195200	1.00039	5.94119e-18	-1.09665	8.69814e-33	N/A	N/A	px23 - peroxidase23
Zm00001eb247000	1.00026	1.56388e-05	-0.988721	3.15136e-08	N/A	N/A	Temperature-induced lipocalin-1
Zm00001eb399860	1	2.76557e-18	-0.593386	8.51188e-06	0.387083	0.00551364	gln3 - glutamine synthetase3
Zm00001eb243270	-1.01067	8.51665e-14	1.14863	8.26823e-18	N/A	N/A	NF-180	Non-responding
GRMZM5G837123	-1.02504	0.000101944	0.758807	0.013581	N/A	N/A	Expressed protein; protein	Fast-responding, fully
Zm00001eb249940	-1.02526	9.55321e-22	0.88703	5.05169e-20	N/A	N/A	Aquaporin PIP1-2
Zm00001eb223330	-1.06123	2.58847e-08	0.966876	1.46495e-06	N/A	N/A	Oxidoreductase
Zm00001eb383380	-1.0642	3.00077e-06	1.00304	5.05316e-05	N/A	N/A	Uncharacterized protein	Fast-responding, fully
Zm00001eb151250	-1.06512	4.07693e-05	0.873521	0.0029644	N/A	N/A	Indole-3-acetic acid-amido synthetase GH3.6	Fast-responding, fully
Zm00001eb235330	-1.11512	3.93672e-11	0.71242	0.0256324	N/A	N/A	Protein of unknown function DUF642	Fast-responding, fully
Zm00001eb066440	-1.11929	1.31074e-05	1.50294	2.25545e-09	N/A	N/A	Gibberellin-regulated protein 2	Fast-responding, fully
Zm00001eb250460	-1.13387	5.01813e-06	N/A	N/A	N/A	N/A	(CYP87A2) cytochrome P450 family 87 subfamily A polypeptide 2
GRMZM5G868730	-1.15624	2.28732e-08	0.888536	0.000277474	N/A	N/A	PHI-1	Fast-responding, fully
Zm00001eb184830	-1.15636	7.88435e-06	1.03051	0.000314351	N/A	N/A	GDSL esterase/lipase LTL1	Fast-responding, fully
Zm00001eb419530	-1.20806	2.72509e-08	1.44233	2.01351e-10	N/A	N/A	Expansin-A11	Fast-responding, fully
Zm00001eb200210	-1.22701	1.0919e-07	1.12973	5.07572e-06	N/A	N/A	Plant invertase/pectin methylesterase inhibitor superfamily protein	Fast-responding, fully
Zm00001eb013080	-1.2453	1.12077e-48	1.19188	3.48139e-48	N/A	N/A	apx3;ascorbate peroxidase homolog3	Fast-responding, fully
Zm00001eb140320	-1.27341	4.40866e-18	0.889204	5.85227e-08	-0.382825	0.0268083	Peroxidase 12	Fast-responding, fully
Zm00001eb143910	-1.2827	9.21004e-09	0.80132	0.00668399	N/A	N/A	hypothetical protein	Fast-responding, fully
Zm00001eb434310	-1.32545	2.59324e-17	1.34801	1.31995e-18	N/A	N/A	Vacuolar iron transporter homolog 1	Fast-responding, fully
Zm00001eb360800	-1.372	1.74821e-22	1.57713	5.99311e-35	N/A	N/A	Phosphoethanolamine N-methyltransferase 3	Fast-responding, fully
Zm00001eb195010	-1.38631	4.49844e-25	1.35028	2.53357e-21	N/A	N/A	Ferritin-1%2C chloroplastic	Fast-responding, fully
Zm00001eb017960	-1.43347	4.33592e-46	1.39195	2.95534e-21	N/A	N/A	Peroxidase 64	Fast-responding, fully
Zm00001eb291850	-1.51016	2.39626e-23	1.55667	1.03578e-21	N/A	N/A	Peroxidase 2%3B Peroxidase R15	Fast-responding, fully
Zm00001eb076180	-1.60782	6.67197e-35	1.25846	1.07129e-27	-0.38324	0.0175622	prx12 - peroxidase12	Fast-responding, fully
Zm00001eb332160	-1.74661	6.81633e-31	1.83224	2.97309e-30	N/A	N/A	Peroxidase 2	Fast-responding, fully
Zm00001eb129910	-1.7776	1.18796e-31	1.97887	2.72343e-35	N/A	N/A	Peroxidase 2	Fast-responding, fully
Zm00001eb298220	-1.7808	3.13678e-26	1.81937	2.90794e-19	N/A	N/A	Peroxidase 1	Fast-responding, fully
Zm00001eb330530	-1.85351	1.34232e-91	2.16499	4.44764e-95	0.315031	0.0107732	Peroxidase 70	Fast-responding, fully
Zm00001eb111420	-2.13956	1.41704e-33	2.44165	7.15517e-45	N/A	N/A	Peroxidase 66	Fast-responding, fully
Zm00001eb191590	-2.64074	8.47424e-52	2.59233	1.73074e-39	N/A	N/A	5-pentadecatrienyl resorcinol O-methyltransferase	Fast-responding, fully

### Sheet: Shoots
Gene ID (B73v5)	NoFeS_vs_FeS		ReFeS_vs_NoFeS		ReFeS_vs_FeS		Function	Response to resupply
	LogFC	Padj	LogFC	Padj	LogFC	Padj
Zm00001eb140680	2.50549	3.31387e-109	-1.13311	4.59717e-29	1.34125	5.09679e-22	Transcription factor ORG3	Fast-responding, partially
Zm00001eb146390	1.64279	2.547e-67	-1.72749	9.68644e-87	N/A	N/A	Major facilitator superfamily protein	Fast-responding, fully
Zm00001eb355690	1.53451	3.86014e-24	N/A	N/A	N/A	N/A	Phospholipase A1-IIgamma
Zm00001eb294910	1.36506	9.43335e-21	-1.55278	1.02246e-24	N/A	N/A	Putative WAK receptor-like protein kiN/Ase family protein	Fast-responding, fully
Zm00001eb088020	1.34246	3.40695e-40	-1.68864	6.96178e-68	-0.325794	0.0137933	Hypothetical protein	Fast-responding, fully
Zm00001eb249020	1.25106	1.20628e-11	-2.05136	1.34766e-31	-0.724872	0.000585557	ys1 - yellow stripe1	Fast-responding, fully
Zm00001eb283860	1.24377	3.33624e-15	-1.67208	3.66372e-23	N/A	N/A	Gibberellin 2-beta-dioxygeN/Ase	Fast-responding, fully
Zm00001eb290710	1.11001	1.80851e-06	-0.992964	1.98607e-05	N/A	N/A	Serine/threonine-protein kiN/Ase STN8 chloroplastic	Fast-responding, fully
Zm00001eb418570	1.10132	1.89748e-07	N/A	N/A	0.742032	0.00130936	Cysteine proteiN/Ases superfamily protein
Zm00001eb366570	1.09377	1.20338e-06	-1.70754	7.80847e-17	N/A	N/A	Protein NRT1/ PTR FAMILY 5.10	Fast-responding, fully
Zm00001eb310230	1.08911	5.08321e-26	-1.70754	4.90204e-71	-0.38447	0.00249293	ABC transporter G family member 40	Fast-responding, fully
Zm00001eb332050	1.06101	6.14086e-24	-1.14932	7.68052e-63	N/A	N/A	kin1;knotted1 induced1:	Fast-responding, fully
Zm00001eb112690	1.04649	3.9972e-06	-0.990139	1.97401e-05	N/A	N/A	Apyrase 1	Fast-responding, fully
Zm00001eb378050	1.04589	7.88474e-08	-1.27713	7.06327e-12	N/A	N/A	Zinc finger (C3HC4-type RING finger) family protein	Fast-responding, fully
Zm00001eb283860	1.01317	1.24263e-08	-1.66638	2.02039e-24	-0.566887	0.00911912	ga2ox6 - gibberellin 2-oxidase6	Fast-responding, fully
Zm00001eb332160	-1.00951	9.41682e-08	1.00014	1.232e-08	N/A	N/A	Peroxidase 2	Fast-responding, fully
Zm00001eb189890	-1.00952	3.8075e-30	0.656412	4.33508e-12	-0.344785	0.00103838	Calcium sensing receptor chloroplastic	Fast-responding, fully
Zm00001eb106810	-1.01201	6.8486e-45	0.569254	1.27788e-14	-0.439042	1.75829e-09	LHCB4.2, LIGHT HARVESTING COMPLEX PHOTOSYSTEM II	Fast-responding, fully
Zm00001eb041460	-1.03241	2.5565e-64	0.547465	1.1869e-16	-0.473334	1.75829e-09	Chlorophyll a-b binding protein 4 chloroplastic	Fast-responding, fully
Zm00001eb107560	-1.03535	5.66564e-59	0.474198	5.04979e-14	-0.554339	1.37491e-14	lhca1;light harvesting complex A1: leaf cDN/A csu800 similar to photosystem I antenN/A protein	Fast-responding, fully
Zm00001eb316290	-1.05513	4.68735e-44	0.669095	5.08735e-25	-0.38739	2.85765e-06	Photosystem I reaction center subunit V chloroplastic	Fast-responding, fully
Zm00001eb242690	-1.05836	2.29453e-28	0.808549	4.44647e-27	-0.263422	0.0204562	Copper transport protein CCH	Fast-responding, fully
Zm00001eb157640	-1.06487	7.5952e-21	1.2814	2.12513e-32	N/A	N/A	enoyl-CoA hydratase/isomerase family protein	Fast-responding, fully
Zm00001eb428560	-1.06573	1.1801e-09	0.551939	0.00730926	-0.517255	0.00427611	cytochrome P450 family 704 subfamily A polypeptide 2	Fast-responding, fully
Zm00001eb298220	-1.0713	5.41461e-06	0.807627	0.000754826	N/A	N/A	Peroxidase 1	Fast-responding, fully
Zm00001eb096940	-1.0794	6.73045e-07	0.931115	1.9566e-05	N/A	N/A	UDP-glycosyltransferase 76C1	Fast-responding, fully
Zm00001eb066480	-1.08111	2.90509e-57	0.802163	4.22214e-37	-0.277899	0.000116364	light harvesting complex photosystem II subunit 6	Fast-responding, fully
Zm00001eb220800	-1.08803	2.72164e-06	1.23383	3.50247e-08	N/A	N/A	Glutamyl-tRN/A reductase 1 chloroplastic	Fast-responding, fully
Zm00001eb066070	-1.09416	2.6446e-07	1.0083	3.00324e-06	N/A	N/A	pcr1;protochlorophyllide reductase1: leaf cDN/A csu349 similar to plant protochlorophyllide reductase	Fast-responding, fully
GRMZM2G099045	-1.09531	4.84828e-11	1.26343	4.80397e-16	N/A	N/A	Plastid sufB (Fragment)	Fast-responding, fully
Zm00001eb112260	-1.10503	5.57128e-52	0.8543	7.61282e-37	-0.251026	0.0014542	lhcb5;light harvesting chlorophyll a/b binding protein5:	Fast-responding, fully
Zm00001eb142170	-1.10848	1.42334e-11	0.801975	1.28122e-07	N/A	N/A	PsbP domain-containing protein 7 chloroplastic	Fast-responding, fully
Zm00001eb100360	-1.11023	2.57784e-08	0.629191	0.00781161	-0.472032	0.0244142	Zinc finger protein 8	Fast-responding, fully
Zm00001eb295180	-1.13501	1.11157e-19	1.21205	1.12178e-31	N/A	N/A	Electron carrier/ electron transporter/ iron ion binding protein	Fast-responding, fully
Zm00001eb329780	-1.14412	2.33001e-12	N/A	N/A	-0.949811	2.4484e-09	Haloacid dehalogeN/Ase-like hydrolase	Non-responding
Zm00001eb207130	-1.15044	2.87754e-52	0.736516	9.70211e-25	-0.411218	1.62776e-06	chlorophyll A-B binding protein	Fast-responding, fully
Zm00001eb260140	-1.15259	4.0379e-50	1.12575	1.52771e-44	N/A	N/A	fdx1;ferredoxin1: chloroplast, light induced, N-termiN/Al amino acid sequence of mature protein, cDN/A sequence, SSR phi075	Fast-responding, fully
Zm00001eb179680	-1.15551	3.98281e-63	N/A	N/A	N/A	N/A	Chlorophyll a-b binding protein 4
Zm00001eb004670	-1.15591	2.34036e-14	N/A	N/A	-0.936774	6.39572e-08	Heat stress transcription factor A-6b	Non-responding
Zm00001eb291860	-1.16731	8.49527e-15	1.2592	1.44062e-20	N/A	N/A	Peroxidase 1	Fast-responding, fully
Zm00001eb141550	-1.1815	8.62279e-22	0.538308	0.00013753	-0.658686	6.35581e-11	high chlorophyll fluorescence 153	Fast-responding, fully
GRMZM2G423137	-1.18352	8.05464e-24	1.32775	9.1723e-34	N/A	N/A	Hypothetical protein	Fast-responding, fully
Zm00001eb120090	-1.19915	1.81938e-09	1.29022	3.47175e-12	N/A	N/A	Uncharacterized protein	Fast-responding, fully
Zm00001eb096950	-1.21759	3.9951e-18	1.13744	3.90067e-18	N/A	N/A	Uncharacterized protein	Fast-responding, fully
Zm00001eb433540	-1.23245	5.10366e-47	0.887278	1.72226e-24	-0.342206	0.000245313	lhcb6;light harvesting chlorophyll a/b binding protein6:	Fast-responding, fully
Zm00001eb277960	-1.23404	3.98334e-16	1.2077	6.10459e-17	N/A	N/A	ppr346 - pentatricopeptide repeat protein346	Fast-responding, fully
Zm00001eb033610	-1.2354	4.8458e-11	1.27721	1.51451e-12	N/A	N/A	myb domain protein 93	Fast-responding, fully
Zm00001eb296620	-1.2354	2.56219e-11	N/A	N/A	-1.13061	2.63826e-08	CHLOROPLAST VESICULATION, CV; Histone deacetylase-like protein	Non-responding
Zm00001eb260820	-1.24027	1.4771e-14	1.45115	2.20809e-20	N/A	N/A	Beta-carotene isomerase D27 chloroplastic	Fast-responding, fully
GRMZM2G044856	-1.27028	6.45622e-10	0.605109	0.00973102	-0.649205	0.00537476	AT-hook motif nuclear-localized protein 17	Fast-responding, fully
Zm00001eb389720	-1.27373	1.49338e-19	1.26169	1.24003e-20	N/A	N/A	Fructose-1%2C6-bisphosphatase	Fast-responding, fully
Zm00001eb287860	-1.28156	4.23367e-29	1.23516	5.27203e-15	N/A	N/A	dxs1;deoxy xylulose synthase 1: leaf specific; function inferred from Medicago trunculata gene sequence and expression pattern (Walter 2002)	Fast-responding, fully
Zm00001eb282050	-1.28957	4.4879e-21	N/A	N/A	-0.957125	1.97883e-12	Putative uncharacterized mitochondrial protein	Non-responding
Zm00001eb324240	-1.32619	6.21396e-54	0.788498	1.98604e-18	-0.531977	5.49807e-09	Chlorophyll a-b binding protein of LHCII type III	Fast-responding, fully
Zm00001eb173500	-1.33485	2.71391e-55	0.46859	5.34426e-07	-0.866025	1.39104e-27	Photosystem II core complex protein psbY	Fast-responding, fully
Zm00001eb431800	-1.34252	8.9438e-28	1.48316	1.15597e-18	0.317884	0.00121825	gtr1 - glutamyl-tRN/A reductase1	Fast-responding, fully
Zm00001eb336410	-1.35357	5.47144e-52	1.07721	2.84361e-48	-0.292786	0.000871556	Ultraviolet-B-repressible protein	Fast-responding, fully
Zm00001eb323060	-1.35937	1.46052e-09	0.989487	3.39082e-05	N/A	N/A	Syntaxin-132	Fast-responding, fully
Zm00001eb039350	-1.3794	7.14397e-10	1.6144	5.38066e-14	N/A	N/A	Chlorophyllase-1	Fast-responding, fully
Zm00001eb357740	-1.4138	6.02232e-65	0.914535	3.66992e-28	-0.501764	2.85961e-11	photosystem II light harvesting complex gene B1B2	Fast-responding, fully
Zm00001eb325410	-1.45616	3.80095e-128	0.996232	4.37263e-72	-0.458477	4.25862e-13	Chlorophyll a-b binding protein	Fast-responding, fully
Zm00001eb003080	-1.49984	2.73984e-18	2.25308	7.28255e-50	0.716198	2.46316e-08	GATA zinc finger domain-containing protein 10	Fast-responding, fully
Zm00001eb187470	-1.5069	2.56019e-79	0.327273	0.000244909	-1.16637	6.00343e-42	ribulose bisphosphate carboxylase large chain precursor	Non-responding
Zm00001eb138650	-1.54613	1.85191e-84	1.23525	1.34328e-61	-0.314628	0.000111412	psan1;photosystem I N subunit1: cDN/A sequence derived from csu517,csu539,csu937 similar to barley psaN	Fast-responding, fully
Zm00001eb213670	-1.63528	2.29934e-64	1.54782	1.21207e-64	N/A	N/A	Photosystem I reaction center subunit III chloroplastic	Fast-responding, fully
Zm00001eb117660	-1.73248	3.5598e-63	1.49678	5.95468e-56	N/A	N/A	pspb1;photosystem II oxygen evolving polypeptide1: sequence similar to OEC23 photosystem II polypeptide; located by Huang et al 2013 to thylakoid peripheral on lumen side	Fast-responding, fully
Zm00001eb260160	-1.73989	1.19665e-54	1.83312	5.52973e-67	N/A	N/A	fdx2 - ferredoxin2	Fast-responding, fully
Zm00001eb161400	-1.96292	7.14485e-109	1.43388	9.99971e-61	-0.537839	2.75554e-12	lhcb1 - light harvesting chlorophyll a/b binding protein1	Fast-responding, fully
Zm00001eb161400	-1.96771	8.85339e-78	1.34175	2.625e-17	-0.505075	3.07588e-09	lhcb1 - light harvesting chlorophyll a/b binding protein1	Fast-responding, fully
Zm00001eb121720	-2.03187	2.42319e-21	N/A	N/A	N/A	N/A	Hypothetical protein
Zm00001eb161390	-2.15081	4.71959e-97	1.37911	4.85238e-18	-0.635866	1.26159e-12	lhcb1 - light harvesting chlorophyll a/b binding protein1	Fast-responding, fully
